# Ancestral Body Plan and Adaptive Radiation of Sauropterygian Marine Reptiles

**DOI:** 10.1101/2022.04.25.489368

**Authors:** Wei Wang, Qinghua Shang, Long Cheng, Xiao-Chun Wu, Chun Li

## Abstract

Mesozoic was the age of reptiles that not only occupied the land and sky but also adapted to the sea. Sauropterygia, from turtle-like placodonts, lizard-like pachypleurosaurs, and predatory nothosaurs to long-necked pistosaurs including plesiosaurs, is one of the most predominant lineages among secondarily aquatic reptiles. However, we know little about the early evolution of sauropterygians involving the morphological gaps among aforementioned sub-groups and their ancestral body-plan, because the Early Triassic fossil remains are scarce shortly after their origin. Here we report a skeleton from the Early Triassic in South China, representing the oldest known complete specimen related to Sauropterygia. It can be referred to *Hanosaurus hupehensis* and shows a mosaic morphology combining the characters of multiple sauropterygian sub-lineages. We constructed an updated character matrix obtaining the hitherto most comprehensive phylogeny of Triassic sauropterygians, and *Hanosaurus hupehensis* is stably resolved as the basal-most member of the Sauropterygiformes (clade nov.). Sauropterygians were previously considered using limb propulsion for the movement that is distinguishable from ichthyosaurs and other marine reptiles, but this skeleton reflects an ancestral body plan of sauropterygians unexpectedly developing an elongate trunk and four short limbs, being different from most sauropterygians but more convergently similar to the basal members of other marine reptilian lineages in body shape. After this convergence, we confirm the rapid adaptive radiation of sauropterygiform reptiles following the end-Permian mass extinction. Our results provide an evolutionary framework of sauropterygian marine reptiles and highlight the integrations of both convergences and divergences when an emerging animal lineage arises.
