## Supplemental Data 4. Measurements of representative marine reptiles for "Ancestral Body Plan and Adaptive Radiation of Sauropterygian Marine Reptiles"

### Sheet: Sheet1
taxa	specimens	SL	SW	NL	BL	BW	TL	TW	FL	HL	references
Araeoscelis casei	MCZ 4380 & 8828*	50.8	~18.8	94.6	207.3	~52.9	~285.0	~25.4	130.5	153.9	Reisz et al., 1984
Nanchangosaurus suni	GMC V646	48.1	16.5	39.2	108.5	26.1	83.1	~15.4	~33.1	~36.2	Chen et al., 2014a
Eohupehsuchus brevicollis	WGSC V26003	56.5	~9.9	19.8	94.7	~16.2	~68.0	~5.9	32.8	~26.2	Chen et al., 2014b
Hupehsuchus nanchangensis	IVPP V3232	110.2	~15.3	65.5	237.4	~80.7	~301.7	~19.3	97.6	60.5
Eretmorhipis carrolldongi	YAGM V 1401	64.1	22.5	61.2	303.8	~36.3	410.9	~24.4	~104.6	75.6	Cheng et al., 2019
Cartorhynchus lenticarpus	AGB6257	53.9	~47.3	9.5	126.1	~31.0	~107.9	~9.6	~35.9	~28.4
Sclerocormus parviceps	AGB6265	~195.6	~146.4	~32.1	480.4	~200.0	995.2	~32.7	~173.8	~137.5	Jiang et al., 2016
Chaohusaurus geishanensis	AGM CH-628-22	103.1	~34.8	11.5	219.5	~30.3	361.4	~21.8	70.8	54.8	Motani et al., 2014
Mixosaurus panxianensis	IVPP V 15072	208.8	~53.7	33.1	394.6	~82.3	429.7	~34.3	145.1	102.6
Shastasaurus tangae	IVPP V 11853	892.5	312.5	377.5	1765.5	440.2	2472.5	105.8	1265.6	902.5
Miodentosaurus brevis	ZMNH M8742	336.2	209	409.1	1236	~196.4	2789.2	~176.6	527.9	569.4
Anshunsaurus huangguoshuensis	IVPP V 11834	186.1	52.7	293.7	433.2	78.5	844.8	46.1	190.2	212.3
Xinpusaurus suni	Gmr 010	265.6	~62.3	80.3	683.6	~136.6	1267.2	~47.0	210.4	256.8	Liu, 2013
Concavispina biseridens	ZMNH M8804	497.1	~126.0	41.5	1025	~264.7	~2275.8	~98.2	~259.8	330.4	Zhao et al., 2013
Hanosaurus hupehensis	IVPP V15911	97.1	43.5	127.5	389.8	63.6	~199.2	46.1	85.8	112.3
Eusaurosphargis dalsassoi	PIMUZ A/III 4380	~31.1	~14.3	21.2	112.2	40.6	42.2	21.4	33.3	38.6
Largocephalosaurus qianensis	IVPP V 15638	216.1	114.8	92.9	854.8	378.9	741.2	152.7	387.8	~352.2
Paraplacodus broilii	PIMUZ T4775	112.5	~58.4	93.9	402.7	160	738.2	~71.0	247.6	~213.5
Placodus inexpectatus	GMPKU-P-1054	158.9	~68.9	127.8	736.2	218.7	833.4	92.7	333	401.8
Sinocyamodus xinpuensis	IVPP V17051	144.7	146.9	91.1	442.4	364	~459.0	85.7	245.2	286.2
Glyphoderma kangi	ZMNH M 8729	111.4	76.6	47	312.3	335.4	437.2	46.1	169.2	196.6
Henodus chelyops	GPIT Specimen II	165.8	118.7	106.6	622.9	725.9	301.2	77.4	158.7	~210.0
Wumengosaurus delicatomandibularis	IVPP V15314	93.6	24	142.1	375.2	~82.4	413.2	~30.7	152.5	154.8
Serpianosaurus mirigiolensis	PIMUZ T3931	64.9	27.1	91.3	179.2	46.1	278.1	32.7	81.3	79
Neusticosaurus pusillus	PIMUZ T3934	29	12.5	57.7	116.3	19.8	146.7	15.9	49.1	52.6
Diandongosaurus acutidentatus	IVPP V17761	23.3	12.7	64.8	94.5	36.8	108.4	23.6	41.9	66.3
Dianmeisaurus gracilis	IVPP V18630	21.9	14.1	67.1	95.9	30.5	120.9	17.5	42.7	46.8
Keichousaurus hui	IVPP V17047	23.3	11.5	75.9	78	30.4	114.8	19.5	51.2	48.8
Nothosaurus youngi	WS-30-R24	192.7	95.9	330.1	540.3	195.6	~461.4	121.5	248.5	286.6	Ji et al., 2014
Lariosaurus xingyiensis	XNGM-WS-30-R9	99.2	52.9	166.6	263	91.2	208.1	62.2	102.9	124.4	Lin et al., 2017
Yunguisaurus liae	ZMNH M8738	297.4	151.8	1506.9	1121.4	494.7	1884.7	209.4	681.4	910.5
Plesiosaurus dolichodeirus	BMNH 22656	190.3	95.2	~1196.3	862.9	386.2	717.8	174.3	596.3	657.5	Storrs, 1997
Meyerasaurus victor	SMNS 12478	468.1	230.1	1088.9	1398.7	858.8	1312.1	210.7	1478.4	1387.3	Smith and Vincent, 2010
Aigialosaurus dalmaticus	NMW unnumbered	187.1	86.5	~212.9	~504.8	194.3	~532.2	~53.5	207.9	205.1	Dutchak and Caldwell, 2010
Platecarpus tympaniticus	LACM 128319	553.8	174.4	332.8	2193.3	488.4	2606.1	165.7	537.8	581.4	Konishi et al., 2012
Prognathodon overtoni	TMP 2002.400.0001	763.6	~344.4	428	2045.7	~636.9	~1962.2	~178.2	401.5	623.9	Konishi et al., 2011
Eremiasaurus heterodontus	UALVP 51744	551.4	163.6	~276.8	2207.9	~465.6	~1637.1	164.7	414.2	~364.9	Leblanc et al., 2012
Vadasaurus herzogi	AMNH FARB 32768	31.1	~13.1	13.7	70.5	24.2	160	10.9	42.5	68.2	Bever and Norell, 2017
Palaeopleurosaurus posidoniae	SMNS 50722	50.2	26.8	33.4	245.2	31.5	~366.4	22.9	64	83.5	Carroll, 1985
Pleurosaurus ginsburgi	MNHN 1983*	92.3	~22.2	29.7	419.3	~42.5	~473.2	~18.5	40.2	99.5	Dupret, 2004
